# An Optimally Weighted Combination Method to Detect Novel Disease Associated Genes Using Publicly Available GWAS Summary Data

**DOI:** 10.1101/709808

**Authors:** Jianjun Zhang, Samantha Gonzales, Jianguo Liu, Xiaoyi Raymond Gao, Xuexia Wang

**Affiliations:** Department of Mathematics, University of North Texas,1155 Union Circle #311430 Denton, TX 76203-5017; Department of Computer Science and Engineering, University of North Texas, Discovery Park 3940 N. Elm, Denton, TX 76203-5017; Department of Ophthalmology and Visual Science, The Ohio State University, Columbus, OH 43212, USA; Department of Biomedical Informatics, The Ohio State University, Columbus, OH 43212, USA; Division of Human Genetics, The Ohio State University, Columbus, OH 43212, USA

## Abstract

Gene-based analyses offer a useful alternative and complement to the usual single nucleotide polymorphism (SNP) based analysis for genome-wide association studies (GWASs). Using appropriate weights (pre-specified or eQTL-derived) can boost statistical power, especially for detecting weak associations between a gene and a trait. Because the sparsity level or association directions of the underlying association patterns in real data are often unknown and access to individual-level data is limited, we propose an optimal weighted combination (OWC) test applicable to summary statistics from GWAS. This method includes burden tests, weighted sum of squared score (SSU), weighted sum statistic (WSS), and the score test as its special cases. We analytically prove that aggregating the variants in one gene is the same as using the weighted combination of Z-scores for each variant based on the score test method. We also numerically illustrate that our proposed test outperforms several existing comparable methods via simulation studies. Lastly, we utilize schizophrenia GWAS data and a fasting glucose GWAS meta-analysis data to demonstrate that our method outperforms the existing methods in real data analyses. Our proposed test is implemented in the R program OWC, which is freely and publicly available.
