## Supplementary Table S1 for "An Optimally Weighted Combination Method to Detect Novel Disease Associated Genes Using Publicly Available GWAS Summary Data"

GENE	CHR	OWC	aSPU	GATES	GW	most sig. SNP in SCZ1	most sig. SNP in SCZ2
SLC45A1	1	2.00E-06	6.00E-06	1.16E-05	9.33E-07	1.53E-06	1.30E-08
CAMTA1	1	1.00E-06	0.140685931	0.105987529	0.041341691	0.0003021	0.004532
DNAH14	1	2.00E-06	0.051094891	0.017625965	0.066254326	0.001037	0.01543
DPYD	1	1.00E-06	5.00E-06	1.18E-05	2.38E-05	2.22E-07	3.43E-13
SDCCAG8	1	1.00E-06	1.00E-06	2.24E-05	1.43E-07	1.35E-08	1.79E-08
MIR137HG	1	2.00E-06	2.80E-05	1.21E-05	8.05E-06	7.99E-08	2.83E-17
LINC01360	1	4.00E-06	7.00E-06	1.06E-06	4.95E-06	5.82E-07	3.62E-10
MIR2682	1	5.00E-06	4.00E-06	7.89E-06	8.03E-07	7.99E-08	2.83E-17
MIR137	1	1.00E-05	4.00E-06	7.89E-06	8.03E-07	7.99E-08	2.83E-17
CTNNA3	2	1.00E-06	0.170582942	0.65940344	0.051592329	0.001269	0.0009712
CELF2	2	1.00E-06	0.03259674	0.035847774	0.013126509	0.0001089	0.002334
ZWINT	2	2.00E-06	1.10E-05	3.79E-05	2.99E-06	3.75E-06	3.00E-10
SOX6	3	1.00E-06	0.167583242	0.195796476	0.055180042	0.001783	0.002685
SNORA88	3	1.00E-06	0.02279772	0.015487842	0.015460123	0.002543	0.01256
FERMT3	3	3.00E-06	5.00E-06	3.06E-05	8.92E-07	5.56E-06	1.18E-07
DIAPH3-AS1	5	7.00E-06	1.50E-05	7.89E-06	2.40E-06	1.74E-06	4.98E-13
LOC101927062	6	1.00E-06	1.00E-06	7.43E-09	1.74E-09	7.09E-12	3.35E-26
STRN3	6	2.00E-06	1.00E-06	3.01E-07	0.000458147	1.91E-08	3.43E-17
G2E3	6	2.00E-06	0.000131	0.000183772	0.000106268	1.18E-09	3.76E-19
HEATR5A	6	1.00E-06	1.00E-06	2.26E-07	9.05E-09	2.71E-08	2.94E-18
NUBPL	6	1.00E-06	1.00E-06	2.23E-07	1.37E-06	3.19E-08	9.53E-18
AKAP6	6	2.00E-06	4.90E-05	0.017213148	1.17E-05	1.52E-05	1.43E-07
LOC102724890	6	1.00E-06	1.00E-06	4.78E-09	1.12E-08	7.09E-12	3.35E-26
LINC00645	6	1.00E-06	1.00E-06	1.41E-09	2.77E-10	3.99E-10	4.80E-27
COCH	6	1.00E-06	1.00E-06	0.000206087	2.88E-07	5.31E-05	6.68E-12
LOC100506071	6	2.00E-06	5.00E-06	0.000206087	2.88E-07	5.31E-05	6.68E-12
MIR624	6	1.00E-06	1.00E-06	1.37E-07	5.61E-05	1.63E-08	3.02E-17
LOC101927124	6	1.00E-06	4.00E-06	1.81E-07	2.77E-06	2.71E-08	2.94E-18
ARHGAP5	6	1.00E-06	1.00E-06	6.52E-08	1.38E-08	5.98E-09	1.47E-18
DTD2	6	3.00E-06	1.00E-06	1.82E-07	6.79E-06	2.73E-08	6.70E-18
ARHGAP5-AS1	6	7.00E-06	1.00E-06	2.74E-06	1.38E-06	9.42E-07	1.30E-08
MIR3171	6	4.00E-06	4.00E-06	3.61E-06	2.14E-06	1.29E-07	1.59E-17
SNORD115-19	7	2.00E-06	0.189881012	0.138477287	0.207729303	0.00158	0.09408
ADCY9	8	1.00E-06	0.000405	0.000439153	0.0002905	8.36E-06	2.69E-08
SNORD68	8	1.00E-06	1.00E-06	2.23E-06	2.06E-06	4.88E-07	1.56E-07
VPS9D1-AS1	8	5.00E-06	1.00E-06	7.10E-05	3.56E-06	3.21E-07	5.63E-06
CHTF8	8	4.00E-06	1.00E-06	0.000627736	1.04E-06	1.48E-05	0.000311
DPEP1	8	1.60E-05	1.00E-06	4.82E-06	3.87E-06	1.65E-06	2.76E-07
CDH19	10	2.00E-06	0.000147	0.001763479	4.95E-05	8.29E-05	6.39E-06
ZNF556	11	1.40E-05	4.00E-06	5.72E-05	1.91E-06	4.61E-06	1.29E-05
MYT1L	12	1.00E-06	1.00E-06	6.16E-09	2.63E-05	8.79E-11	2.63E-17
DPP10	12	1.00E-06	0.701829817	0.705745372	0.349093488	0.00126	0.002458
MYT1L-AS1	12	1.00E-06	1.00E-06	3.02E-06	2.90E-07	8.79E-11	2.63E-17
GRM7	16	1.00E-06	0.00769923	0.134014137	0.001804558	0.0002197	1.12E-06
CACNA2D3	16	1.00E-06	0.403259674	0.385374086	0.154556681	0.0007105	0.000586
ROBO2	16	2.00E-06	0.270572943	0.096878026	0.133642071	0.0001676	0.0001194
ROBO1	16	1.00E-06	0.857514249	0.621799123	0.789716453	0.00109	0.0006129
CADM2	16	1.00E-06	0.524547545	0.351297457	0.259094349	0.0005906	6.11E-05
ITPR1	16	4.00E-06	1.00E-06	0.000151904	6.62E-07	6.31E-06	4.11E-06
LOC105374960	19	2.00E-06	1.00E-06	2.07E-06	1.03E-06	5.38E-07	1.79E-08
TMEM184A	20	9.00E-06	1.00E-06	1.13E-06	3.66E-05	1.09E-07	2.05E-05
PSMG3	20	1.10E-05	1.00E-05	1.42E-06	4.27E-05	1.09E-07	2.05E-05
