## Supplementary Table S2 for "An Optimally Weighted Combination Method to Detect Novel Disease Associated Genes Using Publicly Available GWAS Summary Data"

GENE	CHR	OWC	aSPU	GATES	GW	most sig. SNP in SCZ1	most sig. SNP in SCZ2
SLC45A1	1	1.00E-06	1.00E-06	8.95E-08	1.17E-08	1.53E-06	1.30E-08
PTPRF	1	1.00E-06	1.00E-06	4.08E-09	3.45E-09	0.001455	4.97E-10
LINC01360	1	1.00E-06	1.00E-06	1.21E-09	6.97E-09	5.82E-07	3.62E-10
DPYD	1	1.00E-06	1.00E-06	1.82E-11	1.09E-10	2.22E-07	3.43E-13
DPYD-AS1	1	2.00E-06	9.00E-05	0.00085986	3.87E-05	0.0001708	4.05E-06
KCNN3	1	1.00E-06	7.60E-05	0.000401243	0.000101095	0.002829	6.77E-06
SDCCAG8	1	1.00E-06	1.00E-06	8.24E-06	1.33E-08	1.35E-08	1.79E-08
AKT3	1	1.00E-06	1.00E-06	7.24E-07	3.66E-08	1.35E-08	8.71E-08
LOC102724552	1	1.00E-06	1.00E-06	2.69E-08	4.78E-08	3.75E-06	5.33E-09
NKAIN1	1	1.00E-06	0.000239	0.000232054	0.000186264	0.002271	3.77E-05
KDM4A	1	1.00E-06	1.00E-06	2.08E-05	1.96E-07	0.001259	4.97E-10
MIR6079	1	2.00E-06	0.000528999	0.00093421	0.000179765	0.1843	0.0001361
DMAP1	1	1.00E-06	0.01859814	0.00747396	0.019688138	0.1448	0.001618
MIR137HG	1	1.00E-06	1.00E-06	5.63E-13	3.82E-12	7.99E-08	2.83E-17
MIR2682	1	1.00E-06	1.00E-06	3.67E-13	8.17E-13	7.99E-08	2.83E-17
MIR137	1	1.00E-06	1.00E-06	3.67E-13	8.17E-13	7.99E-08	2.83E-17
PLEKHO1	1	1.00E-06	1.00E-06	5.43E-09	1.10E-07	2.86E-06	1.74E-09
LOC105371433	1	1.00E-06	1.00E-06	3.35E-08	1.18E-06	2.86E-06	1.74E-09
RBBP5	1	2.00E-06	4.00E-06	2.31E-05	1.90E-06	0.001128	2.40E-06
C1orf132	1	1.00E-06	1.00E-06	1.90E-06	1.91E-07	0.001686	4.11E-07
MIR29C	1	1.00E-06	3.00E-06	0.000193111	1.88E-07	0.00363	1.31E-06
MIR29B2	1	1.00E-06	1.00E-06	0.000193111	1.88E-07	0.00363	1.31E-06
MIR4677	1	1.00E-06	1.00E-06	2.38E-07	1.88E-07	1.56E-06	6.40E-08
OTUD7B	1	5.00E-06	1.00E-06	1.19E-08	1.05E-05	4.96E-06	2.57E-09
TARS2	1	1.00E-05	1.00E-06	8.72E-07	8.50E-06	9.52E-05	2.23E-07
ANP32E	1	8.00E-06	2.00E-06	8.13E-07	4.79E-05	2.98E-05	6.25E-08
CA14	1	0.000119999	1.00E-06	1.09E-06	0.000126197	0.0001536	7.22E-08
MRPS21	1	4.80E-05	1.00E-06	1.07E-06	4.53E-05	6.69E-05	2.41E-07
FALEC	1	1.10E-05	1.00E-06	1.28E-06	0.000357244	9.52E-05	2.23E-07
ARNT	1	0.000109999	1.00E-06	2.21E-06	4.00E-05	0.002628	4.21E-07
LOC148696	1	3.00E-06	1.00E-06	1.90E-06	1.91E-07	0.001686	4.11E-07
CEP170	1	4.00E-06	4.00E-06	9.43E-07	2.31E-06	1.42E-05	4.63E-07
APH1A	1	4.20E-05	8.00E-06	1.08E-06	3.94E-05	0.0001536	7.22E-08
PRPF3	1	2.00E-05	9.00E-06	1.31E-06	3.70E-05	6.69E-05	2.41E-07
MIR6878	1	3.20E-05	1.10E-05	2.12E-06	6.13E-05	0.002381	5.74E-07
ECM1	1	1.40E-05	8.00E-06	1.28E-06	0.000324877	9.52E-05	2.23E-07
CTSK	1	3.80E-05	5.00E-06	1.77E-06	8.86E-06	0.002628	4.21E-07
DSTYK	1	3.00E-05	1.30E-05	0.000203258	2.17E-06	0.006543	8.42E-06
MALRD1	2	1.00E-06	0.00079992	0.074631238	0.000182899	0.002288	0.00104
CTNNA3	2	1.00E-06	0.413358664	0.277618639	0.162872504	0.001269	0.0009712
CDH23	2	1.00E-06	1.00E-06	3.24E-06	3.30E-07	6.01E-06	1.53E-07
COMMD3	2	2.00E-06	1.00E-06	1.56E-06	1.80E-07	0.001485	2.70E-07
COMMD3-BMI1	2	1.00E-06	6.00E-06	2.20E-06	2.20E-07	0.001485	2.70E-07
BMI1	2	1.00E-06	1.00E-06	1.87E-06	9.80E-08	0.001885	2.70E-07
ZWINT	2	1.00E-06	1.00E-06	3.05E-09	1.16E-10	3.75E-06	3.00E-10
LOC100499489	2	8.00E-06	1.00E-06	1.46E-06	1.52E-05	0.002524	3.10E-07
CAT	3	1.00E-06	1.00E-06	0.001074504	2.89E-07	0.007441	0.0001885
MACROD1	3	1.00E-06	1.00E-06	6.03E-07	4.37E-07	2.22E-06	2.58E-08
SNORA88	3	2.00E-06	0.108289171	0.074544663	0.072723441	0.002543	0.01256
FLRT1	3	1.00E-06	1.00E-06	7.47E-07	2.88E-07	2.22E-06	6.54E-08
KCNQ1	3	6.00E-05	1.00E-06	1.49E-07	0.003700178	0.0002573	4.87E-11
LINC01616	3	3.00E-06	1.00E-06	0.000180284	2.75E-06	0.1405	4.65E-05
NUCB2	3	6.00E-06	7.00E-06	2.62E-06	5.36E-06	0.03054	9.45E-07
KCNC1	3	4.00E-06	8.00E-06	1.20E-06	5.76E-06	0.006422	7.63E-08
KRTAP5-7	3	2.40E-05	9.00E-06	2.71E-06	0.000113463	4.44E-05	3.06E-07
KCNJ11	3	1.10E-05	5.00E-06	1.07E-05	2.42E-06	0.0415	3.47E-06
SOX5	4	1.00E-06	0.000324	0.000278893	0.000292226	0.00139	2.50E-06
IGF1	4	1.00E-06	1.00E-06	6.03E-08	6.76E-08	0.0008129	1.19E-08
LINC00485	4	1.00E-06	1.00E-06	1.35E-11	4.18E-09	0.004161	1.54E-12
LOC101928441	4	3.00E-06	1.00E-06	1.34E-05	9.25E-07	7.77E-05	1.74E-06
C12orf42	4	4.00E-06	7.00E-06	0.000375921	1.32E-06	0.003742	4.18E-05
PCDH9	5	2.00E-06	0.04349565	0.160135494	0.012738799	0.007034	0.0004038
LINC00434	5	1.00E-06	9.60E-05	2.18E-05	0.000430784	1.55E-05	1.02E-11
DIAPH3	5	1.00E-06	1.00E-06	7.54E-11	2.38E-10	1.67E-06	4.98E-13
LINC00463	5	1.00E-06	0.932606739	0.936332598	0.774784064	0.1352	0.2037
LOC105370203	5	2.00E-06	4.00E-06	1.94E-06	4.71E-07	0.0002407	9.84E-07
DIAPH3-AS1	5	1.00E-06	1.00E-06	2.60E-12	3.50E-12	1.74E-06	4.98E-13
DIAPH3-AS2	5	1.00E-06	1.00E-06	5.06E-09	3.64E-09	0.0007133	1.22E-09
LIG4	5	2.00E-06	0.00269973	0.006148112	0.001094168	0.04734	0.0009294
SERP2	5	5.00E-06	2.00E-06	1.46E-05	1.21E-06	0.001707	5.67E-06
TUSC8	5	6.00E-06	6.00E-06	0.000367787	2.23E-06	0.01073	0.000188
MLNR	5	6.00E-06	7.00E-06	9.91E-06	2.78E-06	0.0004938	3.54E-06
NPAS3	6	1.00E-06	1.00E-06	8.06E-08	1.96E-14	0.0007367	5.36E-12
LOC101927062	6	1.00E-06	1.00E-06	0	3.54E-23	7.09E-12	3.35E-26
STRN3	6	1.00E-06	1.00E-06	0	3.60E-09	1.91E-08	3.43E-17
STXBP6	6	1.00E-06	1.00E-06	1.09E-14	6.77E-08	1.82E-05	7.29E-17
NOVA1	6	1.00E-06	1.00E-06	0	2.27E-17	1.60E-06	4.60E-19
G2E3	6	1.00E-06	1.00E-06	2.53E-06	1.32E-07	1.18E-09	3.76E-19
SCFD1	6	1.00E-06	1.00E-06	2.62E-06	1.22E-07	1.18E-09	3.76E-19
HEATR5A	6	1.00E-06	1.00E-06	0	1.42E-19	2.71E-08	2.94E-18
NUBPL	6	1.00E-06	1.00E-06	0	1.35E-13	3.19E-08	9.53E-18
AKAP6	6	1.00E-06	1.00E-06	6.80E-06	1.61E-10	1.52E-05	1.43E-07
RABGGTA	6	1.00E-06	0.060693931	0.024551761	0.092375848	0.009691	0.0001408
LOC102724890	6	1.00E-06	1.00E-06	0	1.02E-17	7.09E-12	3.35E-26
LINC00645	6	1.00E-06	1.00E-06	0	5.52E-23	3.99E-10	4.80E-27
MIR3171	6	1.00E-06	1.00E-06	4.64E-09	1.35E-10	1.29E-07	1.59E-17
COCH	6	1.00E-06	1.00E-06	3.49E-11	2.12E-14	5.31E-05	6.68E-12
LOC100506071	6	1.00E-06	1.00E-06	3.49E-11	2.12E-14	5.31E-05	6.68E-12
MIR624	6	1.00E-06	1.00E-06	0	7.78E-10	1.63E-08	3.02E-17
AP4S1	6	1.00E-06	1.00E-06	7.14E-09	1.25E-07	0.001419	5.57E-10
LOC101927124	6	1.00E-06	1.00E-06	0	4.36E-14	2.71E-08	2.94E-18
DTD2	6	1.00E-06	1.00E-06	0	3.66E-13	2.73E-08	6.70E-18
GPR33	6	1.00E-06	1.00E-06	3.52E-07	2.46E-08	0.006922	1.35E-07
ARHGAP5-AS1	6	1.00E-06	1.00E-06	3.67E-08	9.35E-09	9.42E-07	1.30E-08
ARHGAP5	6	1.00E-06	1.00E-06	0	2.20E-16	5.98E-09	1.47E-18
AHNAK2	6	4.00E-06	1.00E-05	2.01E-06	1.31E-06	5.38E-05	4.60E-07
C14orf79	6	2.20E-05	1.00E-05	1.86E-06	4.06E-05	5.38E-05	4.60E-07
FOXA1	6	1.80E-05	1.00E-05	0.010252947	2.46E-06	0.02366	0.001552
SLC12A6	7	1.00E-06	0.537846215	0.348187101	0.302628649	0.03395	0.008805
PWRN3	7	1.00E-06	3.10E-05	4.18E-05	1.27E-05	0.0008984	4.01E-06
DTWD1	7	1.00E-06	5.40E-05	0.042501932	1.89E-05	0.2605	0.01614
TPM1	7	1.00E-06	0.079892011	0.058057502	0.048067575	0.0002916	0.01276
ADCY9	8	2.00E-06	1.00E-06	1.21E-06	9.25E-05	8.36E-06	2.69E-08
GRIN2A	8	1.00E-06	5.80E-05	0.000159345	1.53E-05	8.72E-05	1.46E-07
CPPED1	8	1.00E-06	1.00E-06	6.47E-05	5.94E-07	0.0003024	2.63E-06
CPNE7	8	1.00E-06	2.00E-06	6.89E-07	2.05E-06	1.31E-06	1.60E-07
NPIPA8	8	1.00E-06	1.00E-06	3.19E-06	1.72E-08	4.78E-05	2.66E-07
MIR6511A4	8	1.00E-06	5.00E-06	2.68E-06	1.13E-06	0.0001664	2.66E-07
SNORD68	8	1.00E-06	2.00E-06	2.79E-07	3.08E-07	4.88E-07	1.56E-07
ANKRD11	8	8.00E-06	1.00E-06	2.41E-06	2.89E-06	7.74E-07	8.24E-08
IL21R	8	1.70E-05	1.00E-06	3.64E-06	4.54E-06	0.0007673	9.27E-08
DPEP1	8	5.00E-06	1.00E-06	2.78E-06	2.46E-06	1.65E-06	2.76E-07
IL4R	8	7.00E-06	1.40E-05	2.49E-06	1.02E-05	0.002581	1.94E-07
RBFOX3	9	1.00E-06	6.00E-06	0.000117721	1.44E-06	0.003101	6.00E-07
CLDN7	9	1.00E-06	4.00E-06	5.97E-06	1.06E-06	0.0003771	2.66E-07
SLC46A1	9	3.00E-06	8.00E-06	7.21E-05	8.30E-07	0.0005493	7.69E-06
DLGAP1	10	1.00E-06	0.00179982	0.000298966	0.012120391	0.0001254	2.15E-06
CDH19	10	1.00E-06	1.50E-05	0.000109884	6.05E-06	8.29E-05	6.39E-06
PRKD2	11	2.00E-06	1.60E-05	6.77E-05	1.53E-06	0.001125	3.50E-06
MYPOP	11	1.00E-06	1.00E-06	1.72E-09	3.96E-08	5.17E-05	8.25E-11
IGFL2	11	1.00E-06	1.00E-06	2.99E-09	4.82E-10	0.0001847	6.76E-10
ADGRE1	11	1.00E-06	0.00509949	0.012542628	0.001198523	0.004024	0.0004369
RSPH6A	11	1.00E-06	1.00E-06	2.45E-06	1.44E-08	0.0002908	4.56E-07
SYMPK	11	1.00E-06	1.00E-06	5.13E-10	8.53E-09	5.17E-05	8.25E-11
FOXA3	11	1.00E-06	1.00E-06	1.10E-09	1.70E-09	5.17E-05	8.25E-11
IRF2BP1	11	1.00E-06	1.00E-06	5.14E-08	9.88E-08	5.17E-05	8.25E-11
NANOS2	11	1.00E-06	1.00E-06	9.58E-10	1.38E-08	3.97E-05	3.12E-10
CCDC61	11	1.00E-06	1.00E-06	1.11E-09	3.61E-09	0.0001191	3.94E-10
MIR769	11	1.00E-06	1.00E-06	1.11E-09	3.61E-09	0.0001191	3.94E-10
PGLYRP1	11	1.00E-06	1.00E-06	3.86E-09	5.26E-09	0.0001191	3.94E-10
IGFL4	11	1.00E-06	1.00E-06	1.91E-08	6.13E-10	0.0001253	5.80E-10
LOC400706	11	1.00E-06	1.00E-06	1.92E-08	4.71E-10	0.0001253	3.03E-10
IGFL2-AS1	11	1.00E-06	1.00E-06	1.26E-07	1.64E-06	0.0001847	1.76E-09
LOC93429	11	1.00E-06	1.00E-06	1.02E-07	1.35E-06	0.0008253	3.07E-08
DACT3	11	2.00E-06	4.00E-06	1.39E-05	1.46E-07	0.001125	3.50E-06
DUXA	11	2.70E-05	5.00E-06	1.37E-06	1.01E-05	0.0002192	3.14E-07
ZIM3	11	3.60E-05	5.00E-06	1.10E-06	1.78E-06	0.0001034	4.20E-07
IGFL1	11	3.00E-06	7.00E-06	4.20E-05	1.96E-06	0.001116	1.15E-05
PPP5C	11	6.00E-06	6.00E-06	4.05E-06	1.67E-06	0.001012	1.36E-06
MYT1L	12	1.00E-06	1.00E-06	6.85E-15	7.30E-09	8.79E-11	2.63E-17
NPHP1	12	1.00E-06	1.00E-06	2.29E-06	3.38E-08	0.00501	4.83E-07
LOC100507334	12	1.00E-06	5.00E-06	9.63E-06	1.01E-06	0.0475	2.06E-06
MYT1L-AS1	12	1.00E-06	1.00E-06	6.13E-13	4.22E-13	8.79E-11	2.63E-17
LIMS3-LOC440895	12	1.00E-06	1.00E-06	3.12E-09	2.09E-08	0.0001335	7.09E-10
LOC440895	12	1.00E-06	1.00E-06	2.45E-09	9.28E-09	0.0001335	7.09E-10
MIR4267	12	1.00E-06	1.00E-06	9.63E-07	1.49E-08	0.002936	5.54E-07
MALL	12	2.00E-06	1.00E-06	2.35E-06	1.10E-08	0.002936	5.54E-07
MIR4436B1	12	1.00E-06	1.00E-06	2.35E-06	1.10E-08	0.002936	5.54E-07
LINC00116	12	1.00E-06	4.00E-06	3.40E-06	6.86E-07	0.00501	5.04E-07
LIMS3	12	6.00E-06	4.00E-06	2.37E-06	5.58E-06	0.007829	7.66E-07
CNTNAP5	12	7.00E-06	1.30E-05	0.042934892	2.34E-06	0.0005864	0.0002904
CST7	13	1.00E-06	0.126287371	0.250964946	0.053420129	0.09781	0.03357
CDH26	13	1.00E-06	0.148985101	0.088284119	0.167176489	9.55E-06	0.002138
DEFB115	13	4.00E-06	6.00E-06	3.87E-05	1.37E-06	0.0001997	5.23E-06
LINC01370	13	5.90E-05	1.10E-05	0.008152922	1.92E-06	0.03042	0.002323
TBC1D22A	15	1.00E-06	0.000342	0.0004902	0.000166782	0.0001722	2.71E-05
SYN3	15	1.00E-06	0.04539546	0.013588805	0.041218689	0.003351	2.66E-05
GRM7	16	1.00E-06	9.30E-05	0.000174636	2.11E-05	0.0002197	1.12E-06
FBLN2	16	2.00E-06	2.00E-05	0.00017693	4.13E-06	0.0003687	7.43E-06
CACNA2D3	16	1.00E-06	0.201279872	0.195082488	0.062418346	0.0007105	0.000586
ROBO2	16	1.00E-06	0.113088691	0.208194976	0.040265793	0.0001676	0.0001194
ROBO1	16	1.00E-06	0.501349865	0.371563493	0.206418175	0.00109	0.0006129
CADM2	16	1.00E-06	0.01939806	0.055856967	0.004337375	0.0005906	6.11E-05
FAM107A	16	1.00E-06	1.10E-05	2.98E-05	6.82E-06	0.001551	1.89E-06
RBMS3-AS1	16	1.00E-06	1.00E-06	1.13E-09	2.11E-09	0.0003372	4.25E-10
JAGN1	16	1.00E-05	6.00E-06	1.07E-06	1.61E-06	0.0003033	1.53E-07
FAM3D	16	1.60E-05	9.00E-06	6.50E-05	1.85E-06	0.00331	1.89E-06
NELFA	17	2.00E-06	2.10E-05	1.58E-05	3.83E-06	5.37E-05	1.69E-06
CXCL13	17	5.00E-06	1.00E-06	0.000455547	1.38E-06	0.004115	4.97E-06
FAM184B	17	1.80E-05	6.00E-06	2.25E-06	3.28E-05	0.0001954	1.19E-07
ARL15	18	1.00E-06	1.00E-06	3.86E-07	6.13E-07	1.33E-06	9.09E-13
MIR581	18	1.00E-06	1.00E-06	8.64E-08	5.63E-13	0.0002899	2.15E-08
LINC01033	18	1.70E-05	1.00E-06	2.21E-07	0.005935391	3.45E-05	8.56E-09
SNX18	18	6.00E-06	1.00E-06	1.04E-06	2.03E-05	0.0008998	6.27E-08
LOC105374960	19	1.00E-06	1.00E-06	6.86E-08	8.23E-08	5.38E-07	1.79E-08
MUC22	19	1.00E-06	1.00E-06	1.21E-07	2.88E-10	0.0005595	1.93E-08
HCG22	19	1.00E-06	1.00E-06	1.59E-06	7.33E-08	0.0003151	8.38E-08
SDK1	20	1.00E-06	0.01169883	0.05998005	0.00256926	0.00103	0.0004378
PKD1L1	20	2.00E-06	6.00E-06	4.46E-05	1.05E-06	0.002103	3.86E-06
SP8	20	3.00E-06	1.00E-06	2.31E-06	3.44E-07	0.04488	1.64E-07
UPP1	20	3.00E-06	1.00E-06	7.97E-06	7.59E-07	0.0004629	1.39E-07
RBPMS-AS1	21	1.00E-06	0.182781722	0.101410204	0.145239374	0.2266	0.0192
FAM74A6	22	1.00E-06	1.00E-06	1.26E-07	1.35E-06	0.001399	3.37E-08
ANKRD20A2	22	2.00E-06	1.00E-06	1.30E-06	2.72E-07	9.02E-05	3.11E-08
FAM95B1	22	2.00E-06	1.00E-06	5.75E-07	1.46E-07	0.000402	1.87E-07
GXYLT1P3	22	2.00E-06	1.00E-06	9.09E-07	2.70E-07	0.001162	8.52E-08
SPATA31A5	22	3.00E-06	1.00E-06	2.18E-07	1.95E-06	0.002838	5.47E-08
ZNF658B	22	9.00E-06	1.00E-06	3.47E-07	1.70E-06	0.000676	4.10E-08
