## Supplementary Table S3 for "An Optimally Weighted Combination Method to Detect Novel Disease Associated Genes Using Publicly Available GWAS Summary Data"

GENE	CHR	OWC	aSPU	GATES	GW	most sig. SNP in UKB
NUP133	1	2.00E-06	3.00E-06	3.65E-06	7.97E-07	1.70E-06
PROX1-AS1	1	1.00E-06	1.00E-06	1.20E-08	2.60E-09	3.00E-12
PROX1	1	1.00E-06	1.00E-06	6.16E-09	5.53E-08	3.00E-12
KIAA0754	1	1.00E-06	1.00E-06	2.85E-08	2.94E-06	1.30E-08
SNORA55	1	1.00E-06	5.00E-06	2.63E-06	5.85E-05	9.00E-10
ABCB10	1	1.00E-06	1.00E-06	6.27E-08	4.76E-08	5.80E-09
GPR137B	1	1.00E-05	1.00E-06	5.40E-06	1.06E-05	9.80E-07
PPIEL	1	4.00E-06	1.00E-06	1.45E-06	1.08E-06	9.00E-10
ADAM30	1	1.50E-05	1.00E-06	1.26E-06	0.001108112	1.10E-07
MACF1	1	6.00E-06	5.00E-06	3.03E-07	6.74E-06	2.40E-09
NOTCH2	1	0.000119999	4.00E-06	1.49E-06	0.000121276	1.10E-07
SFMBT2	2	1.00E-06	0.01479852	0.489587103	0.003563041	0.019
CTNNA3	2	1.00E-06	0.02539746	0.023597124	0.017042526	5.50E-05
CSGALNACT2	2	1.00E-06	1.00E-06	3.52E-15	3.80E-09	4.60E-15
PARG	2	1.00E-06	0.193480652	0.087352618	0.108463803	0.0031
BICC1	2	1.00E-06	1.00E-06	2.38E-08	4.10E-08	2.10E-09
C10orf90	2	1.00E-06	0.157484252	0.361745181	0.081383255	0.036
ARMC4P1	2	1.00E-06	1.00E-06	2.10E-06	1.14E-07	2.00E-07
PTCHD3	2	2.00E-06	1.00E-06	4.81E-05	7.44E-08	9.90E-08
LINC01264	2	1.00E-06	1.00E-06	6.15E-13	4.41E-10	1.70E-14
MIR5100	2	1.00E-06	1.00E-06	1.01E-12	1.91E-09	3.90E-14
RET	2	1.00E-06	1.00E-06	2.01E-13	1.16E-09	2.40E-15
RASGEF1A	2	1.00E-06	1.00E-06	2.41E-13	2.16E-10	4.60E-15
FXYD4	2	1.00E-06	1.00E-06	1.37E-07	3.48E-07	1.50E-08
RGS10	2	8.00E-06	5.00E-06	5.10E-06	7.57E-07	8.00E-07
MICALCL	3	1.00E-06	1.00E-06	1.58E-08	1.66E-07	2.90E-10
PARVA	3	1.00E-06	0.000163	0.000290687	0.000123059	5.20E-10
MACROD1	3	2.00E-06	1.00E-06	4.97E-09	5.61E-06	2.70E-10
CLMP	3	1.00E-06	1.00E-06	1.12E-11	1.12E-09	1.90E-13
MIR8054	3	1.00E-06	1.00E-06	3.14E-13	1.22E-12	2.10E-14
OR4C12	3	1.00E-06	9.00E-06	5.90E-06	2.81E-05	2.50E-06
FLRT1	3	1.00E-06	1.00E-06	2.92E-10	5.56E-08	2.70E-10
FERMT3	3	1.00E-06	1.00E-06	1.26E-09	1.36E-08	1.50E-10
TRPT1	3	2.00E-06	1.00E-06	1.50E-09	7.44E-09	2.90E-10
NUDT22	3	1.00E-06	1.00E-06	1.50E-09	7.31E-09	2.90E-10
DNAJC4	3	2.00E-06	1.00E-06	1.91E-09	2.85E-08	2.90E-10
VEGFB	3	1.00E-06	1.00E-06	1.90E-09	3.50E-08	2.90E-10
FKBP2	3	1.00E-06	1.00E-06	1.92E-09	2.72E-08	2.90E-10
PPP1R14B	3	1.00E-06	1.00E-06	1.90E-09	6.28E-08	2.90E-10
LOC105369340	3	1.00E-06	1.00E-06	1.90E-09	6.28E-08	2.90E-10
PLCB3	3	1.00E-06	1.00E-06	1.71E-09	7.03E-07	2.90E-10
STIP1	3	3.00E-06	1.00E-06	2.39E-08	1.88E-06	1.50E-10
ADIPOR2	4	1.00E-06	1.00E-06	3.92E-07	2.67E-05	1.10E-07
LINC00937	4	1.00E-06	0.094590541	0.528286805	0.039336181	0.024
KRT86	4	1.00E-06	1.00E-06	1.29E-07	2.98E-08	1.40E-07
MIR3649	4	1.00E-06	1.00E-06	1.85E-07	4.80E-09	1.10E-07
CD9	4	2.00E-06	1.00E-06	3.55E-07	5.28E-06	5.40E-20
KANSL2	4	2.00E-06	1.00E-06	1.53E-06	5.17E-07	9.70E-07
MIR1291	4	2.00E-06	1.00E-06	1.53E-06	5.17E-07	9.70E-07
SNORA2A	4	1.00E-06	1.00E-06	1.53E-06	5.17E-07	9.70E-07
SNORA2B	4	2.00E-06	1.00E-06	1.53E-06	5.17E-07	9.70E-07
KRT83	4	1.00E-06	1.00E-06	5.17E-07	6.54E-08	1.40E-07
KRT6C	4	1.00E-06	1.00E-06	6.95E-06	5.25E-06	2.70E-07
SNORA2C	4	3.00E-06	1.00E-06	1.53E-06	5.17E-07	9.70E-07
CCNT1	4	3.00E-06	1.00E-06	6.92E-07	3.51E-06	4.40E-07
KRT85	4	8.00E-06	1.00E-06	4.00E-07	7.91E-06	1.40E-07
KRT84	4	3.00E-06	1.00E-06	1.63E-07	6.82E-07	1.40E-07
TMTC4	5	2.00E-06	7.00E-06	2.53E-05	5.27E-06	5.10E-07
NALCN-AS1	5	1.00E-06	1.00E-06	3.90E-07	5.48E-09	3.60E-10
VPS36	5	1.00E-06	0.079592041	0.096252875	0.035304051	0.0014
F10	5	1.00E-06	0.501449855	0.527520483	0.290129863	0.029
MIR4703	5	8.00E-06	1.00E-06	1.45E-06	1.17E-06	2.90E-07
NPAS3	6	2.00E-06	0.000117	0.010943641	2.12E-05	2.30E-05
TEP1	6	1.00E-06	4.00E-06	7.08E-05	6.39E-07	9.10E-09
G2E3	6	1.00E-06	0.000184	5.59E-05	0.000116064	4.60E-06
SCFD1	6	1.00E-06	7.00E-06	3.00E-05	7.96E-06	2.90E-06
NUBPL	6	1.00E-06	1.00E-06	7.92E-06	2.16E-08	1.50E-06
AKAP6	6	1.00E-06	1.00E-06	4.66E-07	2.48E-07	4.10E-09
L2HGDH	6	1.00E-06	0.0019998	0.001198242	0.00029312	0.00024
CDKL1	6	1.00E-06	1.00E-06	2.05E-07	1.43E-07	7.80E-10
MAP4K5	6	1.00E-06	1.00E-06	6.66E-07	1.11E-06	1.70E-08
OR4K14	6	2.00E-06	5.80E-05	1.65E-05	0.001399431	1.80E-06
OR4L1	6	1.00E-06	1.00E-06	1.80E-10	2.75E-11	5.60E-12
OR4K17	6	1.00E-06	1.00E-06	2.05E-09	1.58E-12	4.80E-12
OR4N5	6	1.00E-06	1.00E-06	3.60E-10	1.94E-18	2.00E-11
OR11G2	6	1.00E-06	1.00E-06	0	2.83E-29	4.70E-29
OR11H6	6	1.00E-06	1.00E-06	0	3.93E-26	2.80E-29
OR11H4	6	1.00E-06	1.00E-06	0	1.33E-21	6.50E-29
TTC5	6	1.00E-06	1.00E-06	1.61E-05	6.46E-10	1.90E-12
PARP2	6	1.00E-06	1.00E-06	3.08E-07	1.93E-08	9.10E-09
PNP	6	1.00E-06	1.00E-06	1.93E-07	4.62E-07	2.20E-08
AP4S1	6	1.00E-06	1.80E-05	2.30E-05	5.61E-06	7.80E-07
ARHGAP5	6	1.00E-06	1.00E-06	3.41E-09	3.72E-12	1.00E-11
ARF6	6	1.00E-06	0.000325	8.79E-05	0.00165224	6.60E-06
MIR4504	6	1.00E-06	1.00E-06	0.000990743	7.12E-07	0.00024
ATP5S	6	1.00E-06	1.00E-06	1.37E-09	6.46E-09	7.80E-10
ARHGAP5-AS1	6	1.50E-05	1.00E-06	2.80E-07	5.32E-06	9.80E-08
RNASE9	6	3.00E-06	5.00E-06	1.40E-06	1.90E-05	9.40E-08
RNASE11	6	7.00E-05	5.00E-06	1.41E-06	0.0001165	1.10E-07
OCA2	7	1.00E-06	1.00E-06	1.57E-09	4.25E-08	3.50E-20
CXADRP2	7	1.00E-06	0.338966103	0.299009791	0.173700771	0.035
RBFOX1	8	1.00E-06	0.916408359	0.705947297	0.582165349	0.0094
MTRNR2L1	9	1.00E-06	1.00E-06	1.66E-06	1.14E-09	7.00E-08
ZNF207	9	1.00E-06	0.066293371	0.044738537	0.084735468	0.012
PTPRM	10	1.00E-06	0.067393261	0.020342529	0.085782677	0.00015
TUBB6	10	1.00E-06	1.00E-06	2.53E-05	5.64E-07	1.40E-13
C18orf61	10	1.00E-06	1.00E-06	3.73E-07	3.32E-09	5.50E-08
CIDEA	10	1.00E-06	1.00E-06	8.87E-10	1.44E-11	9.10E-13
DOT1L	11	1.00E-06	1.60E-05	0.000117622	2.14E-06	8.10E-14
GNG7	11	1.00E-06	1.00E-06	3.34E-05	1.89E-07	4.70E-11
DIRAS1	11	1.00E-06	1.00E-06	2.32E-06	2.25E-06	7.60E-08
SLC39A3	11	1.00E-06	1.00E-06	3.50E-06	5.03E-09	8.90E-08
SGTA	11	1.00E-06	2.20E-05	6.77E-06	4.01E-05	8.90E-08
THOP1	11	1.00E-06	1.00E-06	1.07E-06	1.60E-07	6.90E-08
ZNF554	11	1.00E-06	1.00E-06	0	1.01E-21	4.90E-21
ZNF555	11	1.00E-06	1.00E-06	0	1.41E-16	4.90E-21
ZNF556	11	1.00E-06	1.00E-06	1.38E-09	4.62E-09	6.00E-15
ANGPTL4	11	1.00E-06	0.00309969	0.001769689	0.002879948	0.00049
MIR4999	11	1.00E-06	0.02019798	0.010097578	0.021486946	0.00049
NR2F6	11	1.00E-06	1.00E-06	5.39E-09	6.13E-09	4.80E-10
USHBP1	11	1.00E-06	1.00E-06	1.30E-09	2.64E-09	9.10E-11
BABAM1	11	1.00E-06	1.00E-06	9.34E-11	6.39E-10	7.10E-12
ANKLE1	11	1.00E-06	1.00E-06	1.25E-09	8.76E-08	7.10E-12
ABHD8	11	1.00E-06	1.00E-06	8.82E-09	2.94E-07	7.10E-12
MRPL34	11	2.00E-06	1.00E-06	9.68E-09	5.76E-07	7.10E-12
LOC100505585	11	1.00E-06	0.01329867	0.497194819	0.004892847	0.065
DDA1	11	6.00E-06	1.00E-06	1.24E-08	6.12E-06	7.10E-12
ANO8	11	3.00E-06	1.00E-06	1.16E-08	7.24E-05	3.80E-11
DPP10	12	1.00E-06	0.190080992	0.171403932	0.061008266	0.00093
PROM2	12	2.00E-06	4.00E-06	1.19E-06	2.08E-06	2.80E-07
CNTNAP5	12	2.00E-06	0.143885611	0.05802957	0.049326076	0.00025
SLC4A1AP	12	0.000269997	1.00E-06	2.55E-06	0.000267932	7.80E-07
MIR646HG	13	1.00E-06	0.000205	0.000263566	6.56E-05	2.10E-05
PHACTR3	13	1.00E-06	0.00089991	0.000567376	0.00113142	4.50E-06
SYCP2	13	1.00E-06	2.70E-05	1.88E-05	4.35E-06	6.60E-06
FAM217B	13	2.00E-06	5.00E-06	1.56E-05	1.79E-07	6.60E-06
PPP1R3D	13	1.00E-06	1.00E-06	1.27E-05	7.09E-08	6.60E-06
C20orf197	13	1.00E-06	3.00E-06	9.64E-05	4.12E-07	2.90E-05
MIR548AG2	13	1.00E-06	5.00E-06	1.07E-06	7.14E-07	1.10E-07
DYRK1A	14	1.00E-06	1.00E-06	9.01E-07	1.64E-06	7.50E-08
SYN3	15	1.00E-06	0.410558944	0.482448086	0.177706042	0.0051
LARGE1	15	1.00E-06	0.00129987	0.002467731	0.008885014	4.10E-06
DNAH1	16	1.00E-06	0.00719928	0.001513701	0.014912044	6.60E-05
CACNA2D3	16	1.00E-06	0.00589941	0.001611264	0.174015713	1.80E-05
ROBO2	16	1.00E-06	0.04279572	0.010974752	0.116638813	0.00011
ROBO1	16	1.00E-06	0.372462754	0.2631028	0.137005293	0.0016
CADM2	16	1.00E-06	0.051594841	0.377939944	0.013052537	0.00081
CACNA1D	16	1.00E-06	1.00E-06	0	3.72E-14	2.70E-31
CHDH	16	1.00E-06	1.00E-06	0	5.60E-17	5.40E-27
MAGI1	16	1.00E-06	0.068293171	0.383704936	0.027342766	0.0079
PHF7	16	2.00E-06	0.00429957	0.000987458	0.011666932	5.30E-05
MIR4444-2	16	1.00E-06	1.00E-06	1.69E-10	1.43E-09	2.00E-13
MITF	16	6.00E-06	4.00E-06	2.22E-05	9.18E-07	1.70E-07
ARAP2	17	1.00E-06	1.00E-06	7.77E-15	2.91E-11	6.10E-17
MIR548AE2	18	1.00E-06	1.00E-06	1.19E-09	2.61E-08	9.40E-10
PLK2	18	7.00E-06	1.00E-06	5.64E-06	1.36E-06	5.50E-09
GAPT	18	4.00E-06	1.00E-06	1.41E-07	1.89E-06	2.00E-08
ENPP5	19	1.00E-06	1.00E-06	1.29E-12	5.83E-14	1.20E-12
PHACTR1	19	1.00E-06	1.00E-06	7.02E-06	1.73E-09	3.90E-08
LOC105374972	19	1.00E-06	0.085791421	0.061436629	0.041329371	0.0072
RCAN2	19	1.00E-06	1.00E-06	2.44E-07	2.56E-12	3.40E-08
ENPP4	19	1.00E-06	1.00E-06	7.88E-05	3.16E-07	5.40E-06
PIP5K1P1	19	6.10E-05	9.00E-06	2.79E-06	1.35E-05	1.50E-07
SDK1	20	1.00E-06	0.127887211	0.041574913	0.174300466	0.00054
LOC100130673	20	1.00E-06	1.00E-06	4.35E-07	2.30E-09	4.50E-07
